# Soil viral communities differed by management and over time in organic and conventional tomato fields

**DOI:** 10.1101/2023.05.03.539301

**Authors:** Jess W. Sorensen, Anneliek M. ter Horst, Laura A. Zinke, Joanne B. Emerson

## Abstract

Viruses are known contributors to biogeochemical cycling in diverse habitats, but viral community studies in soil are relatively rare. Although prior work has suggested spatial structuring as a primary driver of local soil viral community ecological patterns, here we show that agricultural management can significantly impact soil viral community composition. We generated 18 soil viromes and 24 total metagenomes from six plots, three under organic and three under conventional management in Davis, CA, USA. Despite the significant impact of management on viral community structure and soil physicochemistry, approximately 44% of the detected viral ‘species’ (vOTUs) were present in soils from both management practices. These common vOTUs regularly comprised >65% of the viral community by relative abundance. Many (56%) of the vOTUs were detected both during the tomato growing season and post-harvest, indicating persistence through time. Together, these results indicate habitat-specific differences in viral community composition, yet relative stability and persistence of viral communities within agricultural soils, in contrast to their recently observed dynamics in natural soils.
