## Supplemental Tables for "Soil viral communities differed by management and over time in organic and conventional tomato fields"

### Sheet: Table S1
Table S1. Virome richness
Sample ID	Management	Sampling Date	Paired Reads (Virome)	Paired Reads (Metagenome)	Virome Richness	Latitude	Longitude	Organic Matter (%)	Phosphorus (P1 - weak bray, ppm)	Phosphorus (NAHCO3-P Olsen method ppm)	Potassium (ppm)	Magnesium (ppm)	Calcium (ppm)	Sodium (ppm)	pH	CEC meq/100g	Sulfate (ppm)	Zn (ppm)	Fe (ppm)	Cu (ppm)	Total Nitrogen (%)	Total Carbon (%)	Ammonium (ppm)	Nitrate (ppm)	Moisture Content (%)
RR131Jul	Conventional	2018-07-07	NA	69382669	NA	38.545	-121.877	3.4	59	43	230	1450	1621	35	7.2	20.8	6	2.1	9	3.5	0.13	1.29	4.31	15.13	10.6502
RR132Jul	Conventional	2018-07-07	65216479	47788210	3240	38.545	-121.876	3.4	59	43	230	1450	1621	35	7.2	20.8	6	2.1	9	3.5	0.13	1.29	4.31	15.13	10.6502
RR451Jul	Conventional	2018-07-07	43830720	61937010	3737	38.5431	-121.875	2.8	30	20	190	1284	1481	45	7.4	18.6	4	7.4	8	12.5	0.109	1.03	3.6	12.18	12.8461
RR452Jul	Conventional	2018-07-07	NA	40986364	NA	38.5431	-121.874	2.7	58	47	170	1415	1620	44	7.2	20.3	3	2.1	10	2.4	0.107	1	4.19	10.08	11.6279
RR891Jul	Conventional	2018-07-07	72922128	58512955	2896	38.5406	-121.871	2.2	40	32	146	1216	1384	31	7.2	17.4	4	2.6	10	3.2	0.107	0.95	4.4	8.38	10.7182
RR892Jul	Conventional	2018-07-07	NA	58135941	NA	38.5406	-121.871	2.5	39	30	197	1351	1605	44	7.1	19.8	5	2.8	10	4.7	0.108	1.01	4.35	16.68	7.72443
RR131Oct	Conventional	2018-10-08	60836492	70175830	1262	38.545	-121.876	2.6	44	35	136	1623	1843	65	7.2	23.2	26	1	8	1.5	0.11	1.15	4.52	23.6	9.25532
RR132Oct	Conventional	2018-10-08	66108763	40683426	1226	38.545	-121.876	2.5	57	45	159	1683	1942	57	7.1	24.2	16	1.3	11	2.1	0.109	1.12	6.57	43.5	7.64263
RR451Oct	Conventional	2018-10-08	53948014	50615104	2037	38.5431	-121.874	2.2	50	34	128	1434	1767	74	7.3	21.3	34	1.2	7	1.5	0.102	1.04	5.27	34.2	8.1741
RR452Oct	Conventional	2018-10-08	42492920	42579600	2650	38.5431	-121.875	2.3	58	36	119	1422	1668	66	7.2	20.6	24	1.6	10	1.5	0.103	0.98	4.82	38.1	8.50159
RR891Oct	Conventional	2018-10-08	22172860	81005099	887	38.5406	-121.871	2.5	43	32	170	1454	1746	52	7.3	21.3	37	1.2	8	1.6	0.099	1.03	4.82	22.5	6.04797
RR892Oct	Conventional	2018-10-08	75158829	56079504	905	38.5406	-121.871	2.4	79	72	126	1352	1558	52	7.1	19.4	21	1.5	10	1.4	0.097	0.97	4.47	25.3	9.58751
RR231Jul	Organic	2018-07-07	43499914	56119596	833	38.5444	-121.877	3.7	116	72	420	1303	1800	90	7	21.2	38	5.5	10	6.2	0.203	1.82	5.71	34.18	11.5972
RR232Jul	Organic	2018-07-07	NA	45220442	NA	38.5444	-121.876	3.5	105	66	297	1292	1873	116	7.3	21.2	39	6.7	10	7.7	0.181	1.51	7.31	14.78	10.6256
RR641Jul	Organic	2018-07-07	NA	47232155	NA	38.5418	-121.875	3.7	121	78	564	1292	1929	105	7.2	22.1	49	6.4	9	0.4	0.206	1.76	8.01	30.73	9.50049
RR642Jul	Organic	2018-07-07	44892390	58255977	3818	38.5418	-121.875	2.9	98	61	364	1326	2000	93	7	22.2	32	6.9	10	8.1	0.182	1.56	9.16	16.53	8.8204
RR681Jul	Organic	2018-07-07	64596130	66727811	661	38.5419	-121.872	3.5	114	77	469	1278	1835	90	7.1	21.3	35	5	11	5.5	0.194	1.7	9.81	24.48	8.03859
RR682Jul	Organic	2018-07-07	NA	38934549	NA	38.5419	-121.872	3.4	132	86	408	1367	1996	118	6.9	23.1	45	5.8	12	6.4	0.2	1.69	9.46	26.63	9.43601
RR231Oct	Organic	2018-10-08	38949008	46375187	612	38.5445	-121.876	3.1	84	54	287	1454	2091	124	7.5	23.7	73	3	7	3.6	0.163	1.45	23.12	23.4	-3.19849
RR232Oct	Organic	2018-10-08	51258673	45049257	577	38.5445	-121.876	3.3	103	86	359	1459	2115	89	7.1	23.9	66	3.6	8	4.3	0.18	1.64	18.42	47.3	5.32129
RR641Oct	Organic	2018-10-08	65923189	8929691	3466	38.5418	-121.875	2.9	105	80	338	1328	2064	85	7.2	22.5	50	3.6	8	3.7	0.171	1.54	16.02	22.2	6.99677
RR642Oct	Organic	2018-10-08	42071982	44624507	547	38.5418	-121.875	3.4	160	95	480	1282	1987	168	7.3	22.4	113	5.2	8	4.8	0.19	1.7	30.52	26.8	8.70488
RR681Oct	Organic	2018-10-08	41415230	51217412	379	38.5419	-121.872	3.4	103	80	454	1388	2056	120	7.1	23.4	95	4.6	9	4.3	0.197	1.79	27.72	25.1	6.30165
RR682Oct	Organic	2018-10-08	47127957	42752612	2986	38.5419	-121.872	3.5	108	60	349	1391	2014	115	7.4	22.9	83	3.9	8	4.1	0.18	1.66	15.42	34.3	7.59494
CEC = cation exchange capacity
meq = milliequivalents

### Sheet: Table S2
Table S2 ANOVA results for significance of agricultural management on soil chemistry variables
Variable	term	df	sumsq	meansq	statistic	p value	adjusted p
Organic Matter (%)	Management	1	2.72222	2.72222	30.3406	4.76817e-05	0.000665548
Phosphorus (P1 - weak bray, ppm)	Management	1	16380.5	16380.5	51.9352	2.09145e-06	3.13717e-05
Phosphorus (NAHCO3-P Olsen method ppm)	Management	1	5832	5832	30.3574	4.75391e-05	0.000665548
Potassium (ppm)	Management	1	242904	242904	76.804	1.66614e-07	2.66582e-06
Magnesium (ppm)	Management	1	39856.1	39856.1	2.71658	0.118804	0.712826
Calcium (ppm)	Management	1	452835	452835	20.8814	0.000314865	0.00346351
Sodium (ppm)	Management	1	14336.9	14336.9	28.8211	6.27342e-05	0.000752811
pH	Management	1	0.00222222	0.00222222	0.105263	0.749806	1
CEC meq/100 g	Management	1	12.6672	12.6672	4.39559	0.0522823	0.365976
Sulfate (ppm)	Management	1	9614.22	9614.22	19.5273	0.000429972	0.00429972
Zn (ppm)	Management	1	22.8939	22.8939	8.17477	0.0113636	0.0909086
Fe (ppm)	Management	1	0.222222	0.222222	0.129032	0.724134	1
Cu (ppm)	Management	1	10.7339	10.7339	1.39208	0.2553	1
Total Nitrogen (%)	Management	1	0.0266805	0.0266805	202.658	1.66935e-10	3.00484e-09
Total Carbon (%)	Management	1	1.55467	1.55467	117.395	8.90112e-09	1.51319e-07
Ammonium (ppm)	Management	1	707.507	707.507	19.3336	0.00045004	0.00429972
Nitrate (ppm)	Management	1	76.88	76.88	0.632639	0.43803	1
Moisture Content (%)	Management	1	26.4677	26.4677	2.56968	0.128485	0.712826
CEC = cation exchange capacity
meq = milliequivalents
